# Extensive NEUROG3 occupancy in the human pancreatic endocrine gene regulatory network

**DOI:** 10.1101/2021.04.14.439685

**Authors:** Valérie Schreiber, Reuben Mercier, Sara Jiménez, Tao Ye, Emmanuel García-Sánchez, Annabelle Klein, Aline Meunier, Sabitri Ghimire, Catherine Birck, Bernard Jost, Kristian Honnens de Lichtenberg, Christian Honoré, Palle Serup, Gérard Gradwohl

## Abstract

**Objective:** Mice lacking the bHLH transcription factor (TF) Neurog3 do not form pancreatic islet cells, including insulin secreting beta cells, causing diabetes. In human, homozygous mutations of *NEUROG3* manifest with neonatal or childhood diabetes. Despite this critical role in islet cell development, the precise function and downstream genetic programs regulated directly by NEUROG3 remain elusive. We therefore mapped genome-wide NEUROG3 occupancy in human induced pluripotent stem cell (iPSC)-derived endocrine progenitors and determined NEUROG3 dependency of associated genes to uncover direct targets.

**Methods:** We generated a novel hiPSC line (NEUROG3-HA-P2A-Venus), where NEUROG3 is HA-tagged and fused to a self-cleaving fluorescent VENUS reporter. We used the CUT&RUN technique to map NEUROG3 occupancy and epigenetic marks in pancreatic endocrine progenitors (PEP) differentiated from this hiPSC line. We integrated NEUROG3 occupancy data with chromatin status and gene expression in PEPs and their NEUROG3-dependence. In addition, we searched whether NEUROG3 binds type 2 diabetes mellitus (T2DM)-associated variants at the PEP stage.

**Results:** CUT&RUN revealed a total of 863 NEUROG3 binding sites assigned to 1268 unique genes. NEUROG3 occupancy was found at promoters as well as at distant cis-regulatory elements frequently overlapping within PEP active enhancers. *De novo* motif analyses defined a NEUROG3 consensus binding motif and suggested potential co-regulation of NEUROG3 target genes by FOXA, RFX or PBX transcription factors. Moreover, we found that 22% of the genes downregulated in *NEUROG3*^−/−^ hESC-derived PEPs are bound by NEUROG3 and thus likely to be directly regulated. NEUROG3 targets include transcription factors known to have important roles in islet cell development or function, such as *NEUROD1, PAX4, NKX2-2, SOX4, MLXIPL, LMX1B, RFX3*, and *NEUROG3* itself. Remarkably, we uncovered that NEUROG3 binds transcriptional regulator genes with enriched expression in human fetal pancreatic alpha (e.g., *IRX1, IRX2*), beta (e.g., *NKX6-1, SMAD9, ISX, TFCP2L1*) and delta cells (*ERBB4*) suggesting that NEUROG3 could control islets subtype programs. Moreover, NEUROG3 targets genes critical for insulin secretion in beta cells (e.g., GCK, ABCC8/KCNJ11, CACNA1A, CHGA, SCG2, SLC30A8 and PCSK1). In addition, we unveiled a panel of ncRNA potentially regulated by NEUROG3. Lastly, we identified several T2DM risk SNPs within NEUROG3 peaks suggesting a possible developmental role of NEUROG3 in T2DM susceptibility.

**Conclusion:** Mapping of NEUROG3 genome occupancy in PEPs uncovers an unexpectedly broad, direct control of the endocrine gene regulatory network (GRN) and raises novel hypotheses on how this master regulator controls islet and beta cell differentiation.

**Highlights:**

- NEUROG3 CUT&RUN analysis revealed 1268 target genes in human pancreatic endocrine progenitors (PEPs)
- NEUROG3 binding sites overlap with active chromatin regions in PEPs.
- 1/5 of the genes downregulated in *NEUROG3*^−/−^ hESC-derived PEPs are bound by NEUROG3.
- NEUROG3 targets islet specific TFs and regulators of insulin secretion.
- Several T2DM risk allelles lie within NEUROG3 bound regions.
