## Supplemental Table 1 for "Extensive NEUROG3 occupancy in the human pancreatic endocrine gene regulatory network"

### Sheet: legend
Supplemental Table 1.
Sheet ST1.1.	List of oligonucleotides
Sheet ST1.2.	List of antibodies
Sheet ST1.3.	hiPSC differentiation protocol and media

### Sheet: ST1.1. Oligonucleotides
ST1.1. Oligonucleotides used for CRISPR/Cas9, genotyping and sequencing
CRISPR/Cas9
sgRNA #1 Fwd	CACCGTGAAAGGACCTGTCTGTCGC
sgRNA #1 Rev	AAACGCGACAGACAGGTCCTTTCAC
PCR primers for genotyping and sequencing
F1	CTAGTCAGGACAATGAGCTCGT
F2	ACTACATCTGGGCGCTGACT
F3	CTTTGTCCGGAATCCAGCTG
F4	CGACCACTACCAGCAGAACA
R1	CTGAGACAAGTCTCCTCTGAGC
R4	CTCCAGAAAGAGTGTCATCCCT
R5	AAGTCGTGCTGCTTCATGTG

### Sheet: ST1.2. Antibodies 
ST1.2. Antibodies used for Immunolocalization, Flow cytometry and CUT&RUN
Antigen	Species	Manufacturer	reference	Dilution Immunofluorescence	Dilution FACS	Dilution CUT&RUN (primary)	Dilution CUT&RUN (secondary)
NEUROG3	Sheep	R&D systems	AF2765	1/200		1/100
GFP	Chicken	Abcam	ab13970	1/2000	1/8000
HA	Mouse	in house	12CA5	1/250	1/2000
HA	Rabbit	Abcam	ab9110			1/100
PDX1	Rabbit	Abcam	ab47267	1/500
PDX1	Goat	Bio-techne	AF2419		1/1000
H3K27me3	Rabbit	Milipore	07-449			1/100
H3K4me3	Rabbit	Diagenode	PAb 003-05			1/100
Donkey anti Sheep-Alexa Fluor 488	Donkey	Jackson ImmunoResearch	713-545-147			1/100	1/200
Donkey anti Sheep-Cy3	Donkey	Jackson ImmunoResearch	713-605-147	1/500
Donkey anti Chicken-DyLight 488	Donkey	Jackson ImmunoResearch	703-485-155	1/500	1/2000
Donkey anti Goat-Alexa Fluor-594	Donkey	Fisher Scientific	A11058		1/2000
Donkey anti Rabbit-DyLight 649	Donkey	Jackson ImmunoResearch	711-495-152	1/500
Donkey anti Mouse-Alexa 647	Donkey	Jackson ImmunoResearch	715-605-150	1/500	1/2000
Rabbit anti Mouse	Rabbit	Bethyl	A90117A			1/100

### Sheet: ST1.3. Differentiation media
ST1.3. hiPSC differentiation protocol and media
	Basal media:		Final media: basal media + supplements					products references
	MCDB131-1		Definitive Endoderm	Factor	Stock	Final
	(Stage 1-2)		(Stage 1)					MDCB131 (Life Technologies, 10372-019)
	MCDB131		D0	Activin	100µg/ml	100ng/ml		NaHCO3 (Life Technologies, 25080060)
	1.5g/L NaHCO3			CHIR	3mM	3µM		Penicillin-Streptomycin (Life Technologies, 15140-122)
	0.1% P/S		D1	Activin	100µg/ml	100ng/ml		Glutamax (Thermo Fisher, 35050-038)
	1 x Glutamax			CHIR	3mM	0.3µM		Glucose (Thermo Fisher, D16500)
	10mM Glucose final		D2	Activin	100µg/ml	100ng/ml		BSA (Roche, 10775835001)
	0.5% BSA							ITS-X (Thermo Fisher, 51500056)
			Primitive Gut Tube (Stage 2)	Factor	Stock	Final
			D3/D4	Ascorbic acid	250mM	0.25mM		Activin A (Peprotech, Cat# 120-14)
				FGF7	50µg/ml	50ng/ml		CHIR99021 (Axon Medchem, Cat# 1386)
								Ascorbic acid (SIGMA Cat# A4544)
	MCDB131-2		Posterior Foregut	Factor	Stock	Final		FGF7 (Peprotech, Cat# 100-19)
	(Stage 3-4)		(Stage 3)					Retinoic Acid (SIGMA R2625)
	MCDB131		D5/D6	Ascorbic acid	250mM	0.25mM		LDN193189 (Stemgent 04-0074)
	2.5g/L NaHCO3			FGF7	50µg/ml	50ng/ml		Sant-1 (Sigma S4572)
	0.1% P/S			Sant-1	500µM	0.25µM		TBP (amyloid precursor prot modulator) (Millipore EMD 565740)
	1 x Glutamax			LDN	400µM	100nM		Zinc Sulfate (SIGMA Z0251)
	10mM Glucose			TBP (PKC ActV)	400µM	200nM		T3 (3,3′,5-Triiodo-L-thyronine sodium salt (SIGMA T6397)
	2% BSA			Retinoic Acid	10 mM	1 µM		ALK5 inhibitor II (ref: ENZO, ALX 270 445)
	1:200 ITS-X							heparine (H3149 SIGMA)
			Pancreatic Endoderm	Factor	Stock	Final
			(Stage 4)
			D7-D9	Ascorbic acid	250mM	0.25mM
				FGF7	50µg/ml	2ng/ml
				Sant-1	500µM	0.25µM
				LDN	400µM	200nM
				TBP (PKC ActV)	400µM	100nM
				Retinoic Acid	10 mM	0.1 µM
	MCDB131-3 (Stage 5)		Pancreatic Endocrine Precursors	Factor	Stock	Final
	MCDB131		(Stage 5)
	1.5g/L NaHCO3		D10-D12	Zinc sulfate	10mM	10µM
	0.1% P/S			Sant-1	500µM	0.25µM
	1 x Glutamax			LDN	400µM	100nM
	20mM Glucose			ALK5i II	10mM	10µM
	2% BSA			T3	12.5mM	1µM
	1:200 ITS-X			Retinoic Acid	10 mM	0.5 µM
				heparin	10mg/ml	10µg/ml
